# RNA-Seq analysis reveals pluripotency-associated genes and their interaction networks in human embryonic stem cells

**DOI:** 10.1101/782169

**Authors:** Arindam Ghosh, Anup Som

**Affiliations:** Centre of Bioinformatics, Institute of Interdisciplinary Studies, University of Allahabad

**Keywords:** Embryonic stem cells, RNA-seq, Differential gene expression, Critical genes, Co-expression network, GO enrichment, Pathway analysis

## Abstract

Insight into the key genes of pluripotency in human and their interrelationships is necessary for understanding the underlying mechanism of pluripotency and hence their successful application in regenerative medicine. The recent advances in transcriptomics technologies have created new opportunities to decipher the genes involved in pluripotency, genetic network that governs the unique properties of embryonic stem cells and lineage differentiation mechanisms in a deeper scale. There are a large number of experimental studies on human embryonic stem cells (hESCs) being routinely conducted for unfolding the underlying biology of embryogenesis and their clinical prospects. However, the outcome of these studies often lacks consensus due to differences in samples, experimental techniques and/or analysis protocols. A universal stemness gene list is still lacking. In this quest, we compared transcriptomic profiles of pluripotent and non-pluripotent samples from diverse cell lines/types generated through RNA-sequencing (RNA-seq). We used a uniform pipeline for the analysis of raw RNA-seq data in order to reduce the amount of variation. Our analysis revealed a consensus set of 498 pluripotency-associated genes and 432 genes as potential pluripotent cell differentiation markers. Furthermore, we predicted 32 genes as “pluripotency critical genes”. Reconstruction and analysis of co-expression networks further highlighted the importance of these genes. Gene ontology (GO) and pathway enrichment analysis, StemChecker and literature survey confirmed the involvement of the genes in the induction and maintenance of pluripotency, though more experimental studies are required for understanding their molecular mechanisms in human.
