## Supplementary File 1 for "RNA-Seq analysis reveals pluripotency-associated genes and their interaction networks in human embryonic stem cells"

### Sheet: Sheet1
Supplementary File 1: Details of raw data included in the study
Dataset	Project_id	Run_accession	GSM_id	Sample_type	Sequencer	Sequencing_type
1	PRJNA307622	SRR3084933	GSM2027504	Pluripotent	Illumina HiSeq 2500	Paired End
	PRJNA307622	SRR3084934	GSM2027505	Pluripotent
	PRJNA307622	SRR3084953	GSM2027524	Non-Pluripotent
	PRJNA307622	SRR3084954	GSM2027525	Non-Pluripotent
2	PRJNA338181	SRR4011890	GSM2264850	Pluripotent	Illumina HiSeq 2000	Paired End
	PRJNA338181	SRR4011891	GSM2264851	Pluripotent
	PRJNA338181	SRR4011898	GSM2264858	Pluripotent
	PRJNA338181	SRR4011899	GSM2264859	Pluripotent
	PRJNA338181	SRR4011896	GSM2264856	Non-Pluripotent
	PRJNA338181	SRR4011897	GSM2264857	Non-Pluripotent
	PRJNA338181	SRR4011904	GSM2264864	Non-Pluripotent
	PRJNA338181	SRR4011905	GSM2264865	Non-Pluripotent
3	PRJNA296379	SRR2453342	GSM1888652	Pluripotent	Illumina HiSeq 2000	Paired End
	PRJNA296379	SRR2453343	GSM1888653	Pluripotent
	PRJNA296379	SRR2453346	GSM1888656	Pluripotent
	PRJNA296379	SRR2453351	GSM1888661	Pluripotent
	PRJNA296379	SRR2453354	GSM1888664	Pluripotent
	PRJNA296379	SRR2453355	GSM1888665	Pluripotent
	PRJNA296379	SRR2453356	GSM1888666	Pluripotent
	PRJNA296379	SRR2453359	GSM1888669	Pluripotent
	PRJNA296379	SRR2453360	GSM1888670	Pluripotent
	PRJNA296379	SRR2453361	GSM1888671	Pluripotent
	PRJNA296379	SRR2453362	GSM1888672	Pluripotent
	PRJNA296379	SRR2453364	GSM1888674	Pluripotent
	PRJNA296379	SRR2453365	GSM1888675	Pluripotent
	PRJNA296379	SRR2453366	GSM1888676	Pluripotent
	PRJNA296379	SRR2453367	GSM1888677	Pluripotent
	PRJNA296379	SRR2453368	GSM1888678	Pluripotent
	PRJNA296379	SRR2453370	GSM1888680	Pluripotent
	PRJNA296379	SRR2453371	GSM1888681	Pluripotent
	PRJNA296379	SRR2453315	GSM1888631	Pluripotent
	PRJNA296379	SRR2453316	GSM1888632	Pluripotent
	PRJNA296379	SRR2453317	GSM1888633	Pluripotent
	PRJNA296379	SRR2453321	GSM1888637	Pluripotent
	PRJNA296379	SRR2453322	GSM1888637	Pluripotent
	PRJNA296379	SRR2453324	GSM1888639	Pluripotent
	PRJNA296379	SRR2453325	GSM1888639	Pluripotent
	PRJNA296379	SRR2453326	GSM1888640	Pluripotent
	PRJNA296379	SRR2453327	GSM1888640	Pluripotent
	PRJNA296379	SRR2453328	GSM1888641	Pluripotent
	PRJNA296379	SRR2453329	GSM1888642	Pluripotent
	PRJNA296379	SRR2453330	GSM1888642	Pluripotent
	PRJNA296379	SRR2453331	GSM1888643	Pluripotent
	PRJNA296379	SRR2453337	GSM1888648	Pluripotent
	PRJNA296379	SRR2453338	GSM1888648	Pluripotent
	PRJNA296379	SRR2453339	GSM1888649	Pluripotent
	PRJNA296379	SRR2453340	GSM1888650	Pluripotent
	PRJNA296379	SRR2453318	GSM1888634	Non-Pluripotent
	PRJNA296379	SRR2453319	GSM1888635	Non-Pluripotent
	PRJNA296379	SRR2453320	GSM1888636	Non-Pluripotent
	PRJNA296379	SRR2453323	GSM1888638	Non-Pluripotent
	PRJNA296379	SRR2453332	GSM1888644	Non-Pluripotent
	PRJNA296379	SRR2453333	GSM1888644	Non-Pluripotent
	PRJNA296379	SRR2453334	GSM1888645	Non-Pluripotent
	PRJNA296379	SRR2453335	GSM1888646	Non-Pluripotent
	PRJNA296379	SRR2453336	GSM1888647	Non-Pluripotent
	PRJNA296379	SRR2453341	GSM1888651	Non-Pluripotent
4	PRJNA230824	SRR1044670	GSM1282324	Pluripotent	Illumina HiSeq 2000	Paired End
	PRJNA230824	SRR1044671	GSM1282325	Pluripotent
	PRJNA230824	SRR1268170	GSM1378018	Pluripotent
	PRJNA230824	SRR1268171	GSM1378019	Pluripotent
	PRJNA230824	SRR1044676	GSM1282330	Non-Pluripotent
	PRJNA230824	SRR1268178	GSM1378026	Non-Pluripotent
5	PRJNA422061	SRR6368091	GSM2884378	Pluripotent	NextSeq 500	Single End
	PRJNA422061	SRR6368092	GSM2884379	Pluripotent
	PRJNA422061	SRR6368093	GSM2884380	Pluripotent
	PRJNA422061	SRR6368100	GSM2884387	Non-Pluripotent
	PRJNA422061	SRR6368101	GSM2884388	Non-Pluripotent
	PRJNA422061	SRR6368102	GSM2884389	Non-Pluripotent
