## Supplementary File 3 for "RNA-Seq analysis reveals pluripotency-associated genes and their interaction networks in human embryonic stem cells"

### Sheet: Cluster1
PAG Network
Genes in Cluster 1
Ensembl Gene ID	Associated Gene Name
ENSG00000006432	MAP3K9
ENSG00000007171	NOS2
ENSG00000007264	MATK
ENSG00000007314	SCN4A
ENSG00000007402	CACNA2D2
ENSG00000008323	PLEKHG6
ENSG00000008516	MMP25
ENSG00000009950	MLXIPL
ENSG00000015133	CCDC88C
ENSG00000019582	CD74
ENSG00000039068	CDH1
ENSG00000040608	RTN4R
ENSG00000052344	PRSS8
ENSG00000062038	CDH3
ENSG00000065361	ERBB3
ENSG00000068831	RASGRP2
ENSG00000070886	EPHA8
ENSG00000073111	MCM2
ENSG00000074317	SNCB
ENSG00000076248	UNG
ENSG00000077684	JADE1
ENSG00000086712	TXLNG
ENSG00000089094	KDM2B
ENSG00000089250	NOS1
ENSG00000089847	ANKRD24
ENSG00000092068	SLC7A8
ENSG00000095203	EPB41L4B
ENSG00000100033	PRODH
ENSG00000100341	PNPLA5
ENSG00000100346	CACNA1I
ENSG00000101115	SALL4
ENSG00000101443	WFDC2
ENSG00000101445	PPP1R16B
ENSG00000102096	PIM2
ENSG00000103067	ESRP2
ENSG00000103316	CRYM
ENSG00000104413	ESRP1
ENSG00000104814	MAP4K1
ENSG00000105048	TNNT1
ENSG00000105131	EPHX3
ENSG00000105143	SLC1A6
ENSG00000105173	CCNE1
ENSG00000105202	FBL
ENSG00000105289	TJP3
ENSG00000105707	HPN
ENSG00000106078	COBL
ENSG00000106236	NPTX2
ENSG00000106538	RARRES2
ENSG00000106789	CORO2A
ENSG00000107719	PALD1
ENSG00000111319	SCNN1A
ENSG00000111344	RASAL1
ENSG00000111602	TIMELESS
ENSG00000111704	NANOG
ENSG00000112118	MCM3
ENSG00000112812	PRSS16
ENSG00000114812	VIPR1
ENSG00000115112	TFCP2L1
ENSG00000115687	PASK
ENSG00000116329	OPRD1
ENSG00000116544	DLGAP3
ENSG00000116990	MYCL
ENSG00000117013	KCNQ4
ENSG00000117154	IGSF21
ENSG00000117322	CR2
ENSG00000117676	RPS6KA1
ENSG00000118640	VAMP8
ENSG00000119888	EPCAM
ENSG00000120949	TNFRSF8
ENSG00000124493	GRM4
ENSG00000124780	KCNK17
ENSG00000124839	RAB17
ENSG00000125731	SH2D3A
ENSG00000125850	OVOL2
ENSG00000125878	TCF15
ENSG00000126878	AIF1L
ENSG00000128567	PODXL
ENSG00000129354	AP1M2
ENSG00000130182	ZSCAN10
ENSG00000130545	CRB3
ENSG00000130768	SMPDL3B
ENSG00000131242	RAB11FIP4
ENSG00000131914	LIN28A
ENSG00000131941	RHPN2
ENSG00000132359	RAP1GAP2
ENSG00000132698	RAB25
ENSG00000133124	IRS4
ENSG00000133134	BEX2
ENSG00000133477	FAM83F
ENSG00000133665	DYDC2
ENSG00000133980	VRTN
ENSG00000133985	TTC9
ENSG00000134323	MYCN
ENSG00000134595	SOX3
ENSG00000134602	STK26
ENSG00000134873	CLDN10
ENSG00000135248	FAM71F1
ENSG00000135917	SLC19A3
ENSG00000136110	LECT1
ENSG00000136943	CTSV
ENSG00000137265	IRF4
ENSG00000137460	FHDC1
ENSG00000137642	SORL1
ENSG00000139835	GRTP1
ENSG00000140451	PIF1
ENSG00000140832	MARVELD3
ENSG00000141401	IMPA2
ENSG00000141404	GNAL
ENSG00000141480	ARRB2
ENSG00000141506	PIK3R5
ENSG00000141655	TNFRSF11A
ENSG00000141738	GRB7
ENSG00000142273	CBLC
ENSG00000143375	CGN
ENSG00000143842	SOX13
ENSG00000144550	CPNE9
ENSG00000145103	ILDR1
ENSG00000145911	N4BP3
ENSG00000146083	RNF44
ENSG00000146215	CRIP3
ENSG00000146904	EPHA1
ENSG00000146938	NLGN4X
ENSG00000146955	RAB19
ENSG00000147596	PRDM14
ENSG00000147601	TERF1
ENSG00000147676	MAL2
ENSG00000148357	HMCN2
ENSG00000149926	FAM57B
ENSG00000151650	VENTX
ENSG00000152939	MARVELD2
ENSG00000153395	LPCAT1
ENSG00000155367	PPM1J
ENSG00000156564	LRFN2
ENSG00000156966	B3GNT7
ENSG00000157782	CABP1
ENSG00000157992	KRTCAP3
ENSG00000158457	TSPAN33
ENSG00000158769	F11R
ENSG00000159618	ADGRG5
ENSG00000159753	RLTPR
ENSG00000160973	FOXH1
ENSG00000161249	DMKN
ENSG00000162105	SHANK2
ENSG00000162344	FGF19
ENSG00000162551	ALPL
ENSG00000162949	CAPN13
ENSG00000163251	FZD5
ENSG00000163530	DPPA2
ENSG00000163694	RBM47
ENSG00000163923	RPL39L
ENSG00000164007	CLDN19
ENSG00000164265	SCGB3A2
ENSG00000165349	SLC7A3
ENSG00000165821	SALL2
ENSG00000165905	GYLTL1B
ENSG00000165929	TC2N
ENSG00000166105	GLB1L3
ENSG00000166145	SPINT1
ENSG00000166508	MCM7
ENSG00000166535	A2ML1
ENSG00000167037	SGSM1
ENSG00000167600	CYP2S1
ENSG00000167670	CHAF1A
ENSG00000168004	HRASLS5
ENSG00000168243	GNG4
ENSG00000168490	PHYHIP
ENSG00000169418	NPR1
ENSG00000169894	MUC3A
ENSG00000170608	FOXA3
ENSG00000171126	KCNG3
ENSG00000171777	RASGRP4
ENSG00000172554	SNTG2
ENSG00000172794	RAB37
ENSG00000173093	CCDC63
ENSG00000173673	HES3
ENSG00000173698	ADGRG2
ENSG00000173805	HAP1
ENSG00000173894	CBX2
ENSG00000173930	SLCO4C1
ENSG00000174951	FUT1
ENSG00000175707	KDF1
ENSG00000176092	AIM1L
ENSG00000176244	ACBD7
ENSG00000176532	PRR15
ENSG00000176834	VSIG10
ENSG00000177098	SCN4B
ENSG00000178150	ZNF114
ENSG00000179051	RCC2
ENSG00000179178	TMEM125
ENSG00000179361	ARID3B
ENSG00000181274	FRAT2
ENSG00000181885	CLDN7
ENSG00000181896	ZNF101
ENSG00000182866	LCK
ENSG00000183943	PRKX
ENSG00000184012	TMPRSS2
ENSG00000184697	CLDN6
ENSG00000185156	MFSD6L
ENSG00000185274	WBSCR17
ENSG00000186838	SELV
ENSG00000186907	RTN4RL2
ENSG00000187017	ESPN
ENSG00000187140	FOXD3
ENSG00000187867	PALM3
ENSG00000188883	KLRG2
ENSG00000196218	RYR1
ENSG00000196542	SPTSSB
ENSG00000197279	ZNF165
ENSG00000197822	OCLN
ENSG00000198286	CARD11
ENSG00000198435	NRARP
ENSG00000198915	RASGEF1A
ENSG00000204385	SLC44A4
ENSG00000204531	POU5F1
ENSG00000204711	C9orf135
ENSG00000205744	DENND1C
ENSG00000206557	TRIM71
ENSG00000213889	PPM1N
ENSG00000214336	FOXI3
ENSG00000215045	GRID2IP
ENSG00000229544	NKX1-2
ENSG00000237515	SHISA9
ENSG00000240563	L1TD1
ENSG00000241186	TDGF1
ENSG00000253313	C1orf210
ENSG00000256463	SALL3
ENSG00000272398	CD24
ENSG00000274588	DGKK
ENSG00000275713	HIST1H2BH
ENSG00000277196	AC007325.2
ENSG00000279560	AC007326.1

### Sheet: Cluster2
PAG Network
Genes in Cluster 2
Ensembl Gene ID	Associated Gene Name
ENSG00000005156	LIG3
ENSG00000006634	DBF4
ENSG00000008083	JARID2
ENSG00000008311	AASS
ENSG00000019505	SYT13
ENSG00000029993	HMGB3
ENSG00000035499	DEPDC1B
ENSG00000043355	ZIC2
ENSG00000046653	GPM6B
ENSG00000046889	PREX2
ENSG00000056487	PHF21B
ENSG00000058804	NDC1
ENSG00000065328	MCM10
ENSG00000069482	GAL
ENSG00000075043	KCNQ2
ENSG00000077009	NMRK2
ENSG00000078295	ADCY2
ENSG00000078725	BRINP1
ENSG00000084628	NKAIN1
ENSG00000085840	ORC1
ENSG00000086300	SNX10
ENSG00000088305	DNMT3B
ENSG00000092051	JPH4
ENSG00000092345	DAZL
ENSG00000092421	SEMA6A
ENSG00000095002	MSH2
ENSG00000097046	CDC7
ENSG00000099954	CECR2
ENSG00000100078	PLA2G3
ENSG00000100206	DMC1
ENSG00000100604	CHGA
ENSG00000100749	VRK1
ENSG00000100814	CCNB1IP1
ENSG00000101098	RIMS4
ENSG00000101276	SLC52A3
ENSG00000103723	AP3B2
ENSG00000104112	SCG3
ENSG00000104327	CALB1
ENSG00000105605	CACNG7
ENSG00000105613	MAST1
ENSG00000105926	MPP6
ENSG00000106278	PTPRZ1
ENSG00000106399	RPA3
ENSG00000108830	RND2
ENSG00000109084	TMEM97
ENSG00000109255	NMU
ENSG00000109956	B3GAT1
ENSG00000110786	PTPN5
ENSG00000111247	RAD51AP1
ENSG00000111752	PHC1
ENSG00000112159	MDN1
ENSG00000112218	GPR63
ENSG00000112312	GMNN
ENSG00000112379	ARFGEF3
ENSG00000112742	TTK
ENSG00000112759	SLC29A1
ENSG00000112796	ENPP5
ENSG00000113356	POLR3G
ENSG00000115816	CEBPZ
ENSG00000118160	SLC8A2
ENSG00000118513	MYB
ENSG00000119335	SET
ENSG00000119514	GALNT12
ENSG00000119969	HELLS
ENSG00000120539	MASTL
ENSG00000120685	PROSER1
ENSG00000121152	NCAPH
ENSG00000121570	DPPA4
ENSG00000122824	NUDT10
ENSG00000123213	NLN
ENSG00000123560	PLP1
ENSG00000123975	CKS2
ENSG00000124233	SEMG1
ENSG00000124302	CHST8
ENSG00000126010	GRPR
ENSG00000126249	PDCD2L
ENSG00000126787	DLGAP5
ENSG00000128052	KDR
ENSG00000128059	PPAT
ENSG00000128242	GAL3ST1
ENSG00000129534	MIS18BP1
ENSG00000130054	FAM155B
ENSG00000130055	GDPD2
ENSG00000130208	APOC1
ENSG00000130294	KIF1A
ENSG00000130844	ZNF331
ENSG00000131203	IDO1
ENSG00000132677	RHBG
ENSG00000132749	MTL5
ENSG00000133636	NTS
ENSG00000133863	TEX15
ENSG00000134042	MRO
ENSG00000134207	SYT6
ENSG00000135144	DTX1
ENSG00000135525	MAP7
ENSG00000136014	USP44
ENSG00000136231	IGF2BP3
ENSG00000136982	DSCC1
ENSG00000137285	TUBB2B
ENSG00000138032	PPM1B
ENSG00000138346	DNA2
ENSG00000138413	IDH1
ENSG00000138646	HERC5
ENSG00000138658	ZGRF1
ENSG00000139146	FAM60A
ENSG00000139343	SNRPF
ENSG00000139364	TMEM132B
ENSG00000139800	ZIC5
ENSG00000140284	SLC27A2
ENSG00000140534	TICRR
ENSG00000140905	GCSH
ENSG00000141314	RHBDL3
ENSG00000141384	TAF4B
ENSG00000142549	IGLON5
ENSG00000142731	PLK4
ENSG00000143494	VASH2
ENSG00000143674	RP5-862P8.2
ENSG00000144354	CDCA7
ENSG00000144554	FANCD2
ENSG00000145626	UGT3A1
ENSG00000145642	FAM159B
ENSG00000146070	PLA2G7
ENSG00000146386	ABRACL
ENSG00000146670	CDCA5
ENSG00000147145	LPAR4
ENSG00000147536	GINS4
ENSG00000148200	NR6A1
ENSG00000148600	CDHR1
ENSG00000149554	CHEK1
ENSG00000150510	FAM124A
ENSG00000151725	CENPU
ENSG00000152969	JAKMIP1
ENSG00000153044	CENPH
ENSG00000153107	ANAPC1
ENSG00000154639	CXADR
ENSG00000154783	FGD5
ENSG00000155380	SLC16A1
ENSG00000155561	NUP205
ENSG00000155886	SLC24A2
ENSG00000156687	UNC5D
ENSG00000156925	ZIC3
ENSG00000156959	LHFPL4
ENSG00000156970	BUB1B
ENSG00000157193	LRP8
ENSG00000158164	TMSB15A
ENSG00000158402	CDC25C
ENSG00000158764	ITLN2
ENSG00000159055	MIS18A
ENSG00000160963	COL26A1
ENSG00000161082	CELF5
ENSG00000161940	BCL6B
ENSG00000162769	FLVCR1
ENSG00000163421	PROK2
ENSG00000163808	KIF15
ENSG00000163918	RFC4
ENSG00000163958	ZDHHC19
ENSG00000164076	CAMKV
ENSG00000164109	MAD2L1
ENSG00000164344	KLKB1
ENSG00000164626	KCNK5
ENSG00000164649	CDCA7L
ENSG00000164651	SP8
ENSG00000164841	TMEM74
ENSG00000164985	PSIP1
ENSG00000165480	SKA3
ENSG00000165731	RET
ENSG00000166206	GABRB3
ENSG00000166736	HTR3A
ENSG00000166863	TAC3
ENSG00000167191	GPRC5B
ENSG00000167281	RBFOX3
ENSG00000167654	ATCAY
ENSG00000168671	UGT3A2
ENSG00000169618	PROKR1
ENSG00000169679	BUB1
ENSG00000169860	P2RY1
ENSG00000170703	TTLL6
ENSG00000171517	LPAR3
ENSG00000171551	ECEL1
ENSG00000171724	VAT1L
ENSG00000171759	PAH
ENSG00000172795	DCP2
ENSG00000173207	CKS1B
ENSG00000173258	ZNF483
ENSG00000173890	GPR160
ENSG00000174371	EXO1
ENSG00000174607	UGT8
ENSG00000174721	FGFBP3
ENSG00000175063	UBE2C
ENSG00000175643	RMI2
ENSG00000176208	ATAD5
ENSG00000176387	HSD11B2
ENSG00000176402	GJC3
ENSG00000178445	GLDC
ENSG00000179046	TRIML2
ENSG00000179314	WSCD1
ENSG00000179331	RAB39A
ENSG00000181790	ADGRB1
ENSG00000182645	CCDC172
ENSG00000183150	GPR19
ENSG00000183765	CHEK2
ENSG00000184261	KCNK12
ENSG00000184344	GDF3
ENSG00000184445	KNTC1
ENSG00000184905	TCEAL2
ENSG00000186648	LRRC16B
ENSG00000187772	LIN28B
ENSG00000188610	FAM72B
ENSG00000188848	BEND4
ENSG00000196550	FAM72A
ENSG00000196632	WNK3
ENSG00000197299	BLM
ENSG00000197961	ZNF121
ENSG00000198039	ZNF273
ENSG00000198056	PRIM1
ENSG00000198554	WDHD1
ENSG00000198780	FAM169A
ENSG00000203326	ZNF525
ENSG00000204252	HLA-DOA
ENSG00000204472	AIF1
ENSG00000215784	FAM72D
ENSG00000223572	CKMT1A
ENSG00000237289	CKMT1B
ENSG00000248329	APELA
ENSG00000255192	NANOGP8
ENSG00000268089	GABRQ
ENSG00000278023	RDM1

### Sheet: Cluster3
PAG Network
Genes in Cluster 3
Ensembl Gene ID	Associated Gene Name
ENSG00000086475	SEPHS1
ENSG00000114631	PODXL2
ENSG00000120659	TNFSF11
ENSG00000130477	UNC13A
ENSG00000156453	PCDH1
ENSG00000158715	SLC45A3
ENSG00000164048	ZNF589
ENSG00000197408	CYP2B6
ENSG00000198794	SCAMP5
ENSG00000204175	GPRIN2

### Sheet: Cluster4
PAG Network
Genes in Cluster 4
Ensembl Gene ID	Associated Gene Name
ENSG00000142619	PADI3
ENSG00000059804	SLC2A3

### Sheet: Cluster5
PAG Network
Genes in Cluster 5
Ensembl Gene ID	Associated Gene Name
ENSG00000170684	ZNF296
ENSG00000186603	HPDL

### Sheet: Cluster6
PAG Network
Genes in Cluster 6
Ensembl Gene ID	Associated Gene Name
ENSG00000197024	ZNF398
ENSG00000189127	ANKRD34B

### Sheet: Cluster7
PAG Network
Genes in Cluster 7
Ensembl Gene ID	Associated Gene Name
ENSG00000180182	MED14
ENSG00000124486	USP9X
