## Supplementary File 4 for "RNA-Seq analysis reveals pluripotency-associated genes and their interaction networks in human embryonic stem cells"

### Sheet: Cluster1_BP
GO (biological processes) enrichment analysis of the cluster 1 genes of the PAG network.
Analysis Type:	PANTHER Overrepresentation Test (Released 20190606)
Annotation Version and Release Date:	GO Ontology database Released 2019-02-02
Reference List:	Homo sapiens (all genes in database)
Test Type:	FISHER
Correction:	FDR
GO biological process complete	Homo sapiens - REFLIST (20996)	Mapped	FDR
somatic stem cell population maintenance (GO:0035019)	65	9	0.000517
stem cell population maintenance (GO:0019827)	136	9	0.0275
cell-cell junction organization (GO:0045216)	137	9	0.0273
maintenance of cell number (GO:0098727)	138	9	0.0273
morphogenesis of an epithelium (GO:0002009)	421	16	0.0268
enzyme linked receptor protein signaling pathway (GO:0007167)	710	22	0.0191
epithelium development (GO:0060429)	1091	30	0.00872
anatomical structure morphogenesis (GO:0009653)	2102	46	0.0096
cell surface receptor signaling pathway (GO:0007166)	2441	51	0.00951
cell differentiation (GO:0030154)	3642	71	0.00131
regulation of multicellular organismal process (GO:0051239)	3091	60	0.0097
cellular developmental process (GO:0048869)	3734	71	0.00343
anatomical structure development (GO:0048856)	5342	98	0.000169
developmental process (GO:0032502)	5686	100	0.000605
system development (GO:0048731)	4367	75	0.0267
multicellular organism development (GO:0007275)	4963	85	0.00937
negative regulation of cellular process (GO:0048523)	4648	78	0.0305
multicellular organismal process (GO:0032501)	6886	113	0.00102
positive regulation of cellular process (GO:0048522)	5342	87	0.0274
negative regulation of biological process (GO:0048519)	5221	85	0.0304
signaling (GO:0023052)	5293	85	0.0428
positive regulation of biological process (GO:0048518)	6102	95	0.0378
regulation of biological process (GO:0050789)	11621	156	0.0472
biological regulation (GO:0065007)	12307	165	0.0277

### Sheet: Cluster2_BP
GO (biological processes) enrichment analysis of the cluster 2 genes of the PAG network.
Analysis Type:	PANTHER Overrepresentation Test (Released 20190606)
Annotation Version and Release Date:	GO Ontology database Released 2019-02-02
Reference List:	Homo sapiens (all genes in database)
Test Type:	FISHER
Correction:	FDR
GO biological process complete	Homo sapiens - REFLIST (20996)	Mapped	FDR
meiosis II (GO:0007135)	9	3	0.0431
meiosis II cell cycle process (GO:0061983)	9	3	0.0426
DNA strand elongation involved in DNA replication (GO:0006271)	14	4	0.00969
DNA strand elongation (GO:0022616)	19	4	0.0202
regulation of ubiquitin protein ligase activity (GO:1904666)	22	4	0.0319
negative regulation of DNA-dependent DNA replication (GO:2000104)	25	4	0.0433
mitotic spindle assembly checkpoint (GO:0007094)	26	4	0.0451
mitotic spindle checkpoint (GO:0071174)	26	4	0.0446
spindle assembly checkpoint (GO:0071173)	26	4	0.0441
telomere maintenance via semi-conservative replication (GO:0032201)	26	4	0.0436
spindle checkpoint (GO:0031577)	26	4	0.0432
chromatin remodeling at centromere (GO:0031055)	33	5	0.0126
regulation of DNA-dependent DNA replication (GO:0090329)	53	8	0.000154
nuclear DNA replication (GO:0033260)	40	6	0.00304
cell cycle DNA replication (GO:0044786)	41	6	0.00338
centromere complex assembly (GO:0034508)	37	5	0.0183
chromosome organization involved in meiotic cell cycle (GO:0070192)	65	8	0.000518
regulation of mitotic sister chromatid separation (GO:0010965)	61	7	0.0027
negative regulation of mitotic nuclear division (GO:0045839)	44	5	0.0329
meiotic chromosome segregation (GO:0045132)	89	10	7.48e-05
regulation of mitotic metaphase/anaphase transition (GO:0030071)	55	6	0.012
regulation of double-strand break repair via homologous recombination (GO:0010569)	46	5	0.0378
regulation of sister chromatid segregation (GO:0033045)	84	9	0.000324
synapsis (GO:0007129)	47	5	0.0404
regulation of chromosome separation (GO:1905818)	66	7	0.00378
regulation of metaphase/anaphase transition of cell cycle (GO:1902099)	57	6	0.0135
regulation of DNA replication (GO:0006275)	108	11	4.47e-05
DNA-dependent DNA replication (GO:0006261)	119	12	1.7e-05
regulation of mitotic sister chromatid segregation (GO:0033047)	72	7	0.00587
DNA replication (GO:0006260)	213	20	2.12e-09
regulation of chromosome segregation (GO:0051983)	107	9	0.00171
positive regulation of cell cycle phase transition (GO:1901989)	96	8	0.0043
meiotic nuclear division (GO:0140013)	151	12	0.000117
double-strand break repair via homologous recombination (GO:0000724)	90	7	0.0179
recombinational repair (GO:0000725)	91	7	0.0185
positive regulation of mitotic cell cycle phase transition (GO:1901992)	79	6	0.0443
mitotic cell cycle checkpoint (GO:0007093)	159	12	0.000164
meiotic cell cycle process (GO:1903046)	165	12	0.00022
regulation of DNA recombination (GO:0000018)	103	7	0.0327
G1/S transition of mitotic cell cycle (GO:0000082)	118	8	0.0143
cell cycle G1/S phase transition (GO:0044843)	119	8	0.0147
neuropeptide signaling pathway (GO:0007218)	105	7	0.0361
cell cycle checkpoint (GO:0000075)	198	13	0.000223
nuclear chromosome segregation (GO:0098813)	214	14	0.000107
mitotic cell cycle phase transition (GO:0044772)	260	17	1.27e-05
nuclear division (GO:0000280)	276	18	5.4e-06
chromosome segregation (GO:0007059)	264	17	1.38e-05
meiosis I (GO:0007127)	110	7	0.0434
double-strand break repair (GO:0006302)	173	11	0.00178
cell cycle phase transition (GO:0044770)	268	17	1.36e-05
regulation of mitotic nuclear division (GO:0007088)	190	12	0.000751
meiosis I cell cycle process (GO:0061982)	113	7	0.0443
organelle fission (GO:0048285)	304	18	1.5e-05
negative regulation of chromosome organization (GO:2001251)	137	8	0.0315
meiotic cell cycle (GO:0051321)	223	13	0.000683
regulation of nuclear division (GO:0051783)	214	12	0.00207
DNA recombination (GO:0006310)	214	12	0.00202
regulation of signal transduction by p53 class mediator (GO:1901796)	182	10	0.0104
chromatin remodeling (GO:0006338)	164	9	0.0205
DNA integrity checkpoint (GO:0031570)	147	8	0.0437
mitotic cell cycle process (GO:1903047)	581	30	5.67e-09
mitotic cell cycle (GO:0000278)	678	35	1.63e-10
regulation of cell cycle phase transition (GO:1901987)	448	21	2.47e-05
regulation of mitotic cell cycle phase transition (GO:1901990)	414	19	0.000116
cell division (GO:0051301)	488	22	2.53e-05
DNA conformation change (GO:0071103)	270	12	0.0123
regulation of chromosome organization (GO:0033044)	345	15	0.00247
negative regulation of cell cycle phase transition (GO:1901988)	233	10	0.0444
negative regulation of mitotic cell cycle (GO:0045930)	307	13	0.0101
cell cycle process (GO:0022402)	959	40	9.63e-10
cell cycle (GO:0007049)	1315	53	5.66e-13
regulation of mitotic cell cycle (GO:0007346)	642	25	3.4e-05
DNA repair (GO:0006281)	499	19	0.00112
DNA metabolic process (GO:0006259)	745	28	1.45e-05
negative regulation of cell cycle process (GO:0010948)	328	12	0.0448
positive regulation of cell cycle (GO:0045787)	399	14	0.0268
chromosome organization (GO:0051276)	1035	33	2.39e-05
cellular response to DNA damage stimulus (GO:0006974)	766	23	0.00332
regulation of cell cycle process (GO:0010564)	767	23	0.00331
negative regulation of cell cycle (GO:0045786)	580	17	0.0377
gamete generation (GO:0007276)	683	19	0.0321
regulation of cell cycle (GO:0051726)	1186	32	0.000699
multi-organism reproductive process (GO:0044703)	987	25	0.0188
reproductive process (GO:0022414)	1427	34	0.00379
reproduction (GO:0000003)	1430	34	0.00373
organelle organization (GO:0006996)	3342	61	0.00391
regulation of biological quality (GO:0065008)	4007	65	0.046
cellular macromolecule metabolic process (GO:0044260)	5065	79	0.031
cellular component organization (GO:0016043)	5592	87	0.0127
cellular component organization or biogenesis (GO:0071840)	5773	88	0.0188
nitrogen compound metabolic process (GO:0006807)	6985	100	0.0446
organic substance metabolic process (GO:0071704)	7841	110	0.0401
regulation of cellular process (GO:0050794)	10904	149	0.00204
biological regulation (GO:0065007)	12307	167	0.000142
regulation of biological process (GO:0050789)	11621	156	0.00202
cellular process (GO:0009987)	14425	179	0.0142

### Sheet: Cluster1_Reactome
Pathway analysis of the cluster 1 genes of the PAG network
Analysis Type:	PANTHER Overrepresentation Test (Released 20190606)
Annotation Version and Release Date:	Reactome version 65 Released 2019-03-12
Reference List:	Homo sapiens (all genes in database)
Test Type:	FISHER
Correction:	FDR
Reactome pathways	Homo sapiens - REFLIST (20996)	Mapped	FDR
POU5F1 (OCT4), SOX2, NANOG activate genes related to proliferation (R-HSA-2892247)	12	6	2.63e-05
Transcriptional regulation of pluripotent stem cells (R-HSA-452723)	34	9	1.46e-06
Tight junction interactions (R-HSA-420029)	30	5	0.0187
Cell-cell junction organization (R-HSA-421270)	64	7	0.00816
Cell junction organization (R-HSA-446728)	91	7	0.0398

### Sheet: Cluster2_Reactome
Pathway analysis of the cluster 1 genes of the PAG network
Analysis Type:	PANTHER Overrepresentation Test (Released 20190606)
Annotation Version and Release Date:	Reactome version 65 Released 2019-03-12
Reference List:	Homo sapiens (all genes in database)
Test Type:	FISHER
Correction:	FDR
Reactome pathways	Homo sapiens - REFLIST (20996)	Mapped	FDR
Chk1/Chk2(Cds1) mediated inactivation of Cyclin B:Cdk1 complex (R-HSA-75035)	13	3	0.0269
Activation of ATR in response to replication stress (R-HSA-176187)	37	8	8.28e-06
Mismatch repair (MMR) directed by MSH2:MSH3 (MutSbeta) (R-HSA-5358606)	14	3	0.0304
Removal of the Flap Intermediate (R-HSA-69166)	14	3	0.0298
Mismatch repair (MMR) directed by MSH2:MSH6 (MutSalpha) (R-HSA-5358565)	14	3	0.0292
Activation of the pre-replicative complex (R-HSA-68962)	33	7	4.61e-05
Lagging Strand Synthesis (R-HSA-69186)	20	4	0.00629
Inactivation of APC/C via direct inhibition of the APC/C complex (R-HSA-141430)	20	4	0.00612
Inhibition of the proteolytic activity of APC/C required for the onset of anaphase by mitotic spindle checkpoint components (R-HSA-141405)	20	4	0.00596
Processive synthesis on the lagging strand (R-HSA-69183)	15	3	0.0329
Mismatch Repair (R-HSA-5358508)	15	3	0.0323
Resolution of D-loop Structures through Synthesis-Dependent Strand Annealing (SDSA) (R-HSA-5693554)	26	5	0.00167
Homologous DNA Pairing and Strand Exchange (R-HSA-5693579)	42	8	1.41e-05
Presynaptic phase of homologous DNA pairing and strand exchange (R-HSA-5693616)	39	7	9.13e-05
Telomere C-strand (Lagging Strand) Synthesis (R-HSA-174417)	24	4	0.0106
HDR through Single Strand Annealing (SSA) (R-HSA-5685938)	37	6	0.000825
APC-Cdc20 mediated degradation of Nek2A (R-HSA-179409)	25	4	0.0119
Resolution of D-loop Structures through Holliday Junction Intermediates (R-HSA-5693568)	32	5	0.00355
DNA strand elongation (R-HSA-69190)	32	5	0.00341
Resolution of D-Loop Structures (R-HSA-5693537)	33	5	0.00348
Extension of Telomeres (R-HSA-180786)	30	4	0.0212
HDR through Homologous Recombination (HRR) (R-HSA-5685942)	66	8	0.000186
G2/M DNA damage checkpoint (R-HSA-69473)	78	9	7.57e-05
Regulation of TP53 Activity through Phosphorylation (R-HSA-6804756)	92	9	0.000188
DNA Replication (R-HSA-69306)	127	12	9.21e-06
Chromosome Maintenance (R-HSA-73886)	90	8	0.00111
Processing of DNA double-strand break ends (R-HSA-5693607)	81	7	0.00358
G2/M Checkpoints (R-HSA-69481)	151	13	1e-05
DNA Replication Pre-Initiation (R-HSA-69002)	85	7	0.00378
M/G1 Transition (R-HSA-68874)	85	7	0.00365
Cell Cycle Checkpoints (R-HSA-69620)	271	21	3.09e-09
Homology Directed Repair (R-HSA-5693538)	120	9	0.00117
Mitotic Spindle Checkpoint (R-HSA-69618)	108	8	0.00294
HDR through Homologous Recombination (HRR) or Single Strand Annealing (SSA) (R-HSA-5693567)	114	8	0.00345
DNA Double-Strand Break Repair (R-HSA-5693532)	148	10	0.000935
Synthesis of DNA (R-HSA-69239)	119	8	0.004
Resolution of Sister Chromatid Cohesion (R-HSA-2500257)	122	8	0.00443
Amplification of signal from unattached kinetochores via a MAD2 inhibitory signal (R-HSA-141444)	92	6	0.0264
Amplification of signal from the kinetochores (R-HSA-141424)	92	6	0.0258
Cell Cycle (R-HSA-1640170)	600	38	5.1e-15
S Phase (R-HSA-69242)	161	10	0.00141
G1/S Transition (R-HSA-69206)	131	8	0.006
Cell Cycle, Mitotic (R-HSA-69278)	495	29	2.46e-10
Mitotic Anaphase (R-HSA-68882)	194	11	0.0013
Regulation of TP53 Activity (R-HSA-5633007)	159	9	0.00446
Mitotic Metaphase and Anaphase (R-HSA-2555396)	195	11	0.00129
Mitotic G1-G1/S phases (R-HSA-453279)	148	8	0.0123
Separation of Sister Chromatids (R-HSA-2467813)	186	10	0.0035
RHO GTPases Activate Formins (R-HSA-5663220)	135	7	0.0309
Mitotic Prometaphase (R-HSA-68877)	194	10	0.00399
M Phase (R-HSA-68886)	353	17	8.2e-05
G alpha (q) signalling events (R-HSA-416476)	209	9	0.0242
Peptide ligand-binding receptors (R-HSA-375276)	186	8	0.0392
DNA Repair (R-HSA-73894)	293	12	0.00568
Class A/1 (Rhodopsin-like receptors) (R-HSA-373076)	321	11	0.0313
Transcriptional Regulation by TP53 (R-HSA-3700989)	360	12	0.0272
